# Viral Syncytia Evolve to Resist Interferon

**DOI:** 10.1101/2023.12.12.571262

**Authors:** Tiansheng Li, Insung Kang, Juan Ye, Zhe Hu, James Gibbs, Chengjin Ye, Kazuyo Takeda, Ivan Kosik, Guoli Shi, Jaroslav Holly, Martina Kosikova, Zhiping Ye, Alex A. Compton, Luis Martinez-Sobrido, Reed F. Johnson, Hang Xie, Jonathan W. Yewdell

## Abstract

SARS-CoV-2, like many viruses, generates syncytia but the role of syncytia formation in viral evolution remains unknown. Using SARS-CoV-2 and SARS-CoV-2 Spike (S) replacement vesicular stomatitis (VSV), we show that S-mediated syncytia impair the antiviral effects of interferons in cultured cells, human lung cell cultures, and hACE2 transgenic mice. Amino acid substitutions that modulate syncytia formation in Delta- and Omicron-encoded S have parallel effects on viral interferon resistance. S-mediated syncytia compromise antibody-mediated virus neutralization in cultured cells. We recapitulate interferon and neutralizing antibody resistance in syncytia generated by the orthoreovirus p14 fusion-associated small transmembrane (FAST) protein in VSV, influenza virus, and seasonal coronavirus OC43 infections. These findings explain selection of SARS-CoV-2 fusogenic variants in humans and, more generally, the evolution of fusogenic viruses driven by adaptive and innate immunity.
