## Supplementary Table 1 for "Viral Syncytia Evolve to Resist Interferon"

### Sheet: Sheet1
sample	grs_id
VSV-eGFP-S△21 WT	00840
VSV-eGFP-S△21 R685S	00841
VSV-eGFP-S△21 P681R	00842
VSV-eGFP-S△21 Delta	00843
VSV-eGFP-S△21 Omicron	00844
rSARS-CoV-2 WT	00845
rSARS-CoV-2 R685S	00846
rSARS-CoV-2 P681R	00847
rSARS-CoV-2 Delta	00848
rSARS-CoV-2 Omicron	00849

### Sheet: Sheet2
grs_id			00840	00841	00842	00843	00844	00845	00846	00847	00848	00849
S	c.56C>G	T19R				100					100
	c.200C>T	A67V					99					100
	c.204_209delACATGT	△69-70					99					100
	c.284C>T	T95I					100					100
	c.333T>C	D111D						100	100	100	100	100
	c.425_433delGTGTTTATT	△142-144					100					100
	c.425G>A	G142D				100					100
	c.425_433delGTGTTTATT	Y145D					100					100
	c.467_472delAGTTCA	E156-				100					100
	c.632_634delATT	N211-					100					100
	c.632_634delATT	L212I					100					100
	c.644_645insGCCAGAAGA	D215E					100
	c.644_645insGCCAGAAGA	PED					100
	c.665C>T	A222V				100					100
	c.1016G>A	G339D					100					100
	c.1111TC>CT	S371L					100					100
	c.1117T>C	S373P					100					100
	c.1124C>T	S375F					100					100
	c.1251G>T	K417N					100					100
	c.1320T>G	N440K					100					100
	c.1336G>A	G446S					100					100
	c.1355T>G	L452R				100					100
	c.1430G>A	S477N					100					100
	c.1433C>A	T478K				100	100				100	100
	c.1451A>C	E484A					100					100
	c.1478A>G	Q493R					100					100
	c.1486G>A	G496S					100					100
	c.1493A>G	Q498R					100					100
	c.1501A>T	N501Y					100					100
	c.1513T>C	Y505H					100					100
	c.1640C>A	T547K					100					100
	c.1841A>G	D614G				100	100				100	100
	c.1963C>T	H655Y					100					100
	c.2037T>G	N679K					100					100
	c.2042C>G	P681R			100	100				100	100
	c.2042C>A	P681H					100					100
	c.2044C>T	R682W
	c.2045G>A	R682Q
	c.2053C>A	R685S		100					100
	c.2054G>A	R685H
	c.2292C>A	N764K					100					100
	c.2386G>T	D796Y					100					100
	c.2568C>A	N856K					100					97
	c.2848G>A	D950N				100					100
	c.2862A>T	Q954H					100					100
	c.2907T>A	N969K					100					100
	c.2941C>T	L981F					100					100
M	c.321T>A	R107R						100	100	100	100	100
	Note: D111D in S and R107R in M of rSARS-CoV-2 were synonymous mutations marked in red, to remove restriction enzyme site described in method section

### Sheet: Sheet3
			VSV-eGFP-S△21					rSARS-CoV-2
			WT	R685S	P681R	Delta	Omicron	WT	R685S	P681R	Delta	Omicron
S	c.56C>G	T19R				100					100
	c.200C>T	A67V					99					100
	c.204_209delACATGT	△69-70					99					100
	c.284C>T	T95I					100					100
	c.333T>C	D111D						100	100	100	100	100
	c.425_433delGTGTTTATT	△142-144					100					100
	c.425G>A	G142D				100					100
	c.425_433delGTGTTTATT	Y145D					100					100
	c.467_472delAGTTCA	E156-				100					100
	c.632_634delATT	N211-					100					100
	c.632_634delATT	L212I					100					100
	c.644_645insGCCAGAAGA	D215E					100
	c.644_645insGCCAGAAGA	PED					100
	c.665C>T	A222V				100					100
	c.1016G>A	G339D					100					100
	c.1111TC>CT	S371L					100					100
	c.1117T>C	S373P					100					100
	c.1124C>T	S375F					100					100
	c.1251G>T	K417N					100					100
	c.1320T>G	N440K					100					100
	c.1336G>A	G446S					100					100
	c.1355T>G	L452R				100					100
	c.1430G>A	S477N					100					100
	c.1433C>A	T478K				100	100				100	100
	c.1451A>C	E484A					100					100
	c.1478A>G	Q493R					100					100
	c.1486G>A	G496S					100					100
	c.1493A>G	Q498R					100					100
	c.1501A>T	N501Y					100					100
	c.1513T>C	Y505H					100					100
	c.1640C>A	T547K					100					100
	c.1841A>G	D614G				100	100				100	100
	c.1963C>T	H655Y					100					100
	c.2037T>G	N679K					100					100
	c.2042C>G	P681R			100	100				100	100
	c.2042C>A	P681H					100					100
	c.2044C>T	R682W
	c.2045G>A	R682Q
	c.2053C>A	R685S		100					100
	c.2054G>A	R685H
	c.2292C>A	N764K					100					100
	c.2386G>T	D796Y					100					100
	c.2568C>A	N856K					100					97
	c.2848G>A	D950N				100					100
	c.2862A>T	Q954H					100					100
	c.2907T>A	N969K					100					100
	c.2941C>T	L981F					100					100
M	c.321T>A	R107R						100	100	100	100	100
